# Mouse genomic rewriting and tailoring: synthetic *Trp53* and humanized *ACE2*

**DOI:** 10.1101/2022.06.22.495814

**Authors:** Weimin Zhang, Ilona Golynker, Ran Brosh, Aleksandra M. Wudzinska, Yinan Zhu, Lucia Carrau, Payal Damani-Yokota, Camille Khairallah, Noor Chalhoub, Emily Huang, Hannah Ashe, Kamal M. Khanna, Matthew T. Maurano, Sang Yong Kim, Benjamin R. tenOever, Jef D. Boeke

## Abstract

Genetically Engineered Mouse Models (GEMMs) aid in understanding human pathologies and developing new therapeutics, yet recapitulating human diseases authentically in mice is challenging to design and execute. Advances in genomics have highlighted the importance of non-coding regulatory genome sequences controlling spatiotemporal gene expression patterns and splicing to human diseases. It is thus apparent that including regulatory genomic regions during the engineering of GEMMs is highly preferable for disease modeling, with the prerequisite of large-scale genome engineering ability. Existing genome engineering methods have limits on the size and efficiency of DNA delivery, hampering routine creation of highly informative GEMMs. Here, we describe mSwAP-In (<u>m</u>ammalian <u>Sw</u>itching <u>A</u>ntibiotic resistance markers <u>P</u>rogressively for <u>In</u>tegration), a method for efficient genome rewriting in mouse embryonic stem cells. We first demonstrated the use of mSwAP-In for iterative genome rewriting of up to 115 kb of the *Trp53* locus, as well as for genomic humanization of up to 180 kb *ACE2* locus in response to the COVID-19 pandemic. Second, we showed the *hACE2* GEMM authentically recapitulated human *ACE2* expression patterns and splicing, and importantly, presented milder symptoms without mortality when challenged with SARS-CoV-2 compared to the *K18-ACE2* model, thus representing a more authentic model of infection.
