## Supplementary material for "Mouse genomic rewriting and tailoring: synthetic *Trp53* and humanized *ACE2*": Bamintersect analysis

### Sheet: Sheet1
Het_synTrp53_clone B1
#chrom_bam1	chromStart_bam1	chromEnd_bam1	Width_bam1	NearestGene_bam1	Strand_bam1	ReadsPer10M	chrom_bam2	chromStart_bam2	chromEnd_bam2	Width_bam2	NearestGene_bam2	Strand_bam2	Sample	Genomes	Note
chr11	69575506	69576008	502	Wrap53	+	211.26	chr11	69575932	69576450	518	Wrap53	-	Bl6_Trp53_p53EF1a_1Swapin_Het~B1-BS15945A	mm10_vs_mm10	Left 2 kb homology arm left junction
chr11	69594361	69594812	451	Trp53+2713bp	+	174.558	chr11	69594739	69595267	528	Trp53+3130bp	-	Bl6_Trp53_p53EF1a_1Swapin_Het~B1-BS15945A	mm10_vs_mm10	Right 2 kb homology arm right junction
chr11	69577624	69578084	460	Wrap53	+	172.768	chr11	69578008	69578557	549	Wrap53	-	Bl6_Trp53_p53EF1a_1Swapin_Het~B1-BS15945A	mm10_vs_mm10	Left 2 kb homology arm right junction
chr11	69577502	69578104	602	Wrap53	+	136.066	chr11	69577913	69578557	644	Wrap53	-	Bl6_Trp53_p53EF1a_1Swapin_Het~B1-BS15945A	mm10_vs_mm10	Left 2 kb homology arm right junction
chr11	69592321	69592737	416	Trp53+656bp	+	92.2025	chr11	69592663	69593153	490	Trp53+1035bp	-	Bl6_Trp53_p53EF1a_1Swapin_Het~B1-BS15945A	mm10_vs_mm10	Right 2 kb homology arm left junction
chr17	54419215	54419811	596	Slc5a7+120479bp	+	6.26619	Trp53_p53EF1a_1Swapin	10940	12507	1567	R172-833bp	-	Bl6_Trp53_p53EF1a_1Swapin_Het~B1-BS15945A	mm10_vs_Trp53_p53EF1a_1Swapin_pLM1050	Sequences have high identity with Trp53
Het_synTrp53_clone B3
#chrom_bam1	chromStart_bam1	chromEnd_bam1	Width_bam1	NearestGene_bam1	Strand_bam1	ReadsPer10M	chrom_bam2	chromStart_bam2	chromEnd_bam2	Width_bam2	NearestGene_bam2	Strand_bam2	Sample	Genomes	Note
chr11	69575352	69576505	1153	Wrap53	+	200.693	chr11	69575933	69576556	623	Wrap53	-	Bl6_Trp53_p53EF1a_1Swapin_Het~B3-BS15946A	mm10_vs_mm10	Left 2 kb homology arm left junction
chr11	69577548	69578084	536	Wrap53	+	161.298	chr11	69578008	69578593	585	Wrap53	-	Bl6_Trp53_p53EF1a_1Swapin_Het~B3-BS15946A	mm10_vs_mm10	Left 2 kb homology arm right junction
chr11	69594349	69594814	465	Trp53+2708bp	+	161.298	chr11	69594738	69595309	571	Trp53+3150bp	-	Bl6_Trp53_p53EF1a_1Swapin_Het~B3-BS15946A	mm10_vs_mm10	Right 2 kb homology arm right junction
chr11	69577488	69578104	616	Wrap53	+	133.795	chr11	69577913	69578596	683	Wrap53	-	Bl6_Trp53_p53EF1a_1Swapin_Het~B3-BS15946A	mm10_vs_mm10	Left 2 kb homology arm right junction
chr11	69592250	69592735	485	Trp53+619bp	+	93.6567	chr11	69592740	69593371	631	Trp53+1182bp	-	Bl6_Trp53_p53EF1a_1Swapin_Het~B3-BS15946A	mm10_vs_mm10	Right 2 kb homology arm left junction
Het_synTrp53_clone B7
#chrom_bam1	chromStart_bam1	chromEnd_bam1	Width_bam1	NearestGene_bam1	Strand_bam1	ReadsPer10M	chrom_bam2	chromStart_bam2	chromEnd_bam2	Width_bam2	NearestGene_bam2	Strand_bam2	Sample	Genomes	Note
chr11	69577577	69578084	507	Wrap53	+	186.732	chr11	69578008	69578587	579	Wrap53	-	Bl6_Trp53_p53EF1a_1Swapin_Het~B7-BS15947A	mm10_vs_mm10	Left 2 kb homology arm right junction
chr11	69575486	69576007	521	Wrap53	+	181.658	chr11	69575932	69576492	560	Wrap53	-	Bl6_Trp53_p53EF1a_1Swapin_Het~B7-BS15947A	mm10_vs_mm10	Left 2 kb homology arm left junction
chr11	69577319	69578104	785	Wrap53	+	164.405	chr11	69577915	69578468	553	Wrap53	-	Bl6_Trp53_p53EF1a_1Swapin_Het~B7-BS15947A	mm10_vs_mm10	Left 2 kb homology arm right junction
chr11	69594357	69594814	457	Trp53+2712bp	+	155.272	chr11	69594743	69595306	563	Trp53+3151bp	-	Bl6_Trp53_p53EF1a_1Swapin_Het~B7-BS15947A	mm10_vs_mm10	Right 2 kb homology arm right junction
Het_synTrp53_clone C7
#chrom_bam1	chromStart_bam1	chromEnd_bam1	Width_bam1	NearestGene_bam1	Strand_bam1	ReadsPer10M	chrom_bam2	chromStart_bam2	chromEnd_bam2	Width_bam2	NearestGene_bam2	Strand_bam2	Sample	Genomes	Note
chr11	69575436	69576380	944	Wrap53	+	187.89	chr11	69575932	69576508	576	Wrap53	-	Bl6_Trp53_p53EF1a_1Swapin_Het~C7-BS15948A	mm10_vs_mm10	Left 2 kb homology arm left junction
chr11	69594341	69594814	473	Trp53+2704bp	+	180.498	chr11	69594743	69595285	542	Trp53+3141bp	-	Bl6_Trp53_p53EF1a_1Swapin_Het~C7-BS15948A	mm10_vs_mm10	Right 2 kb homology arm right junction
Het_synTrp53_clone C8
#chrom_bam1	chromStart_bam1	chromEnd_bam1	Width_bam1	NearestGene_bam1	Strand_bam1	ReadsPer10M	chrom_bam2	chromStart_bam2	chromEnd_bam2	Width_bam2	NearestGene_bam2	Strand_bam2	Sample	Genomes	Note
chr11	69577228	69578082	854	Wrap53	+	299.696	chr11	69578008	69578603	595	Wrap53	-	Bl6_Trp53_p53EF1a_1Swapin_Het~C8-BS15949A	mm10_vs_mm10	Left 2 kb homology arm right junction
chr11	69577428	69578104	676	Wrap53	+	265.281	chr11	69577913	69578540	627	Wrap53	-	Bl6_Trp53_p53EF1a_1Swapin_Het~C8-BS15949A	mm10_vs_mm10	Left 2 kb homology arm right junction
chr11	69575473	69576008	535	Wrap53	+	192.15	chr11	69575932	69576516	584	Wrap53	-	Bl6_Trp53_p53EF1a_1Swapin_Het~C8-BS15949A	mm10_vs_mm10	Left 2 kb homology arm left junction
chr11	69594354	69594812	458	Trp53+2710bp	+	168.489	chr11	69594742	69595297	555	Trp53+3146bp	-	Bl6_Trp53_p53EF1a_1Swapin_Het~C8-BS15949A	mm10_vs_mm10	Right 2 kb homology arm right junction
chr11	69576006	69576480	474	Wrap53	-	93.9239	chr11	69592265	69592741	476	Trp53+630bp	+	Bl6_Trp53_p53EF1a_1Swapin_Het~C8-BS15949A	mm10_vs_mm10	Left 2 kb homology arm left junction
Trp53_p53EF1a_1Swapin	20771	22361	1590	ZFNs_4015/4016_target_sequence-706bp	+	66.6788	LM1050_LEU2_backbone	4	446	442	Rvec+7bp	-	Bl6_Trp53_p53EF1a_1Swapin_Het~C8-BS15949A	Trp53_p53EF1a_1Swapin_pLM1050_vs_Trp53_p53EF1a_1Swapin_pLM1050	YAC/BAC backbone integration junction
chr11	69577228	69578082	854	Wrap53	+	60.943	chr11	69592739	69593179	440	Trp53+1086bp	-	Bl6_Trp53_p53EF1a_1Swapin_Het~C8-BS15949A	mm10_vs_mm10	Left 2 kb homology arm right junction
chr11	69574951	69577432	2481	Wrap53	-	35.1318	chr11	69592737	69593058	321	Trp53+1024bp	-	Bl6_Trp53_p53EF1a_1Swapin_Het~C8-BS15949A	mm10_vs_mm10	Left 2 kb homology arm left junction
chr11	69577428	69578104	676	Wrap53	+	7.88674	chr11	69592825	69593179	354	Trp53+1129bp	-	Bl6_Trp53_p53EF1a_1Swapin_Het~C8-BS15949A	mm10_vs_mm10	Left 2 kb homology arm right junction
Het_synTrp53_clone C10
#chrom_bam1	chromStart_bam1	chromEnd_bam1	Width_bam1	NearestGene_bam1	Strand_bam1	ReadsPer10M	chrom_bam2	chromStart_bam2	chromEnd_bam2	Width_bam2	NearestGene_bam2	Strand_bam2	Sample	Genomes	Note
chr11	69575502	69576008	506	Wrap53	+	197.196	chr11	69575936	69576539	603	Wrap53	-	Bl6_Trp53_p53EF1a_1Swapin_Het~C10-BS15950A	mm10_vs_mm10	Left 2 kb homology arm left junction
chr11	69594363	69594814	451	Trp53+2715bp	+	150.462	chr11	69594740	69595410	670	Trp53+3202bp	-	Bl6_Trp53_p53EF1a_1Swapin_Het~C10-BS15950A	mm10_vs_mm10	Right 2 kb homology arm right junction
chr11	69577606	69578080	474	Wrap53	+	129.944	chr11	69578008	69578548	540	Wrap53	-	Bl6_Trp53_p53EF1a_1Swapin_Het~C10-BS15950A	mm10_vs_mm10	Left 2 kb homology arm right junction
chr11	69577423	69578102	679	Wrap53	+	124.245	chr11	69577913	69578675	762	Wrap53	-	Bl6_Trp53_p53EF1a_1Swapin_Het~C10-BS15950A	mm10_vs_mm10	Left 2 kb homology arm right junction
116 kb hACE2_cWZ271
#chrom_bam1	chromStart_bam1	chromEnd_bam1	Width_bam1	NearestGene_bam1	Strand_bam1	ReadsPer10M	chrom_bam2	chromStart_bam2	chromEnd_bam2	Width_bam2	NearestGene_bam2	Strand_bam2	Sample	Genomes	Note
chrX	15625550	15625821	271	AC097625.2	+	66.7395	LPSwapinRed	56	227	171	EF-1-alpha_promoter	-	Bl6_ACE2_ACE2_humanization_116k_cWZ248-BS09166A	hg38_vs_LPSwapinRed	Junction between MC2 and hACE2 payload
116 kb hACE2_cWZ272
#chrom_bam1	chromStart_bam1	chromEnd_bam1	Width_bam1	NearestGene_bam1	Strand_bam1	ReadsPer10M	chrom_bam2	chromStart_bam2	chromEnd_bam2	Width_bam2	NearestGene_bam2	Strand_bam2	Sample	Genomes	Note
chrX	15625638	15625812	174	AC097625.2	+	58.7003	LPSwapinRed	71	318	247	EF-1-alpha_promoter	-	Bl6_ACE2_ACE2_humanization_116k_cWZ249-BS09165A	hg38_vs_LPSwapinRed	Junction between MC2 and hACE2 payload
chrX	164191566	164192096	530	Bmx-1011bp	-	11.463	chrX	164193322	164193762	440	Bmx	+	Bl6_ACE2_ACE2_humanization_116k_cWZ249-BS09165A	mm10_vs_mm10	Left 2 kb homology arm, right junction
180 kb hACE2_cWZ323
#chrom_bam1	chromStart_bam1	chromEnd_bam1	Width_bam1	NearestGene_bam1	Strand_bam1	ReadsPer10M	chrom_bam2	chromStart_bam2	chromEnd_bam2	Width_bam2	NearestGene_bam2	Strand_bam2	Sample	Genomes	Note
chrX	164117632	164118193	561	Cltrn	+	42.5886	chrX	164118157	164118572	415	Cltrn	-	Bl6_ACE2_ACE2_humanization_180kbNeo_cWZ351-BS11079A	mm10_vs_mm10	Right 2 kb homology arm, right junction
chrX	164117722	164118211	489	Cltrn	+	36.9101	ACE2_humanization_180kbNeo	188225	188622	397	New_mouse_homology	+	Bl6_ACE2_ACE2_humanization_180kbNeo_cWZ351-BS11079A	mm10_vs_ACE2_humanization_180kbNeo	Right 2 kb homology arm, right junction
chrX	164191890	164192407	517	Bmx-694bp	+	31.2316	chrX	164192386	164192806	420	Bmx-246bp	-	Bl6_ACE2_ACE2_humanization_180kbNeo_cWZ351-BS11079A	mm10_vs_mm10	Left 2 kb homology arm, right junction
chrX	164193345	164193791	446	Bmx	+	18.455	chrX	164193761	164194342	581	Bmx	-	Bl6_ACE2_ACE2_humanization_180kbNeo_cWZ351-BS11079A	mm10_vs_mm10	Left 2 kb homology arm, left junction
chrX	164193758	164194342	584	Bmx	-	14.1962	ACE2_humanization_180kbNeo	53	466	413	mAce2_L_2kb	-	Bl6_ACE2_ACE2_humanization_180kbNeo_cWZ351-BS11079A	mm10_vs_ACE2_humanization_180kbNeo	Left 2 kb homology arm, left junction
180 kb hACE2_cWZ328
#chrom_bam1	chromStart_bam1	chromEnd_bam1	Width_bam1	NearestGene_bam1	Strand_bam1	ReadsPer10M	chrom_bam2	chromStart_bam2	chromEnd_bam2	Width_bam2	NearestGene_bam2	Strand_bam2	Sample	Genomes	Note
chrX	15690238	15690439	201	CA5B	+	442.156	LPSwapinRed	53	245	192	EF-1-alpha_promoter	-	Bl6_ACE2_ACE2_humanization_180kbNeo_cWZ370-BS11081A	hg38_vs_LPSwapinRed	Junction between MC2 and hACE2 payload
chrX	164117692	164118187	495	Cltrn	+	59.8611	chrX	164118157	164118588	431	Cltrn	-	Bl6_ACE2_ACE2_humanization_180kbNeo_cWZ370-BS11081A	mm10_vs_mm10	Right 2 kb homology arm, right junction
chrX	164191953	164192414	461	Bmx-659bp	+	47.8889	chrX	164192378	164192943	565	Bmx-182bp	-	Bl6_ACE2_ACE2_humanization_180kbNeo_cWZ370-BS11081A	mm10_vs_mm10	Left 2 kb homology arm, right junction
chrX	164117692	164118204	512	Cltrn	+	47.8889	ACE2_humanization_180kbNeo	188228	188622	394	New_mouse_homology	+	Bl6_ACE2_ACE2_humanization_180kbNeo_cWZ370-BS11081A	mm10_vs_ACE2_humanization_180kbNeo	Right 2 kb homology arm, right junction
chrX	164193748	164194333	585	Bmx	-	33.5222	ACE2_humanization_180kbNeo	56	447	391	mAce2_L_2kb	-	Bl6_ACE2_ACE2_humanization_180kbNeo_cWZ370-BS11081A	mm10_vs_ACE2_humanization_180kbNeo	Left 2 kb homology arm, left junction
chrX	164193464	164193791	327	Bmx	+	33.5222	chrX	164193810	164194333	523	Bmx	-	Bl6_ACE2_ACE2_humanization_180kbNeo_cWZ370-BS11081A	mm10_vs_mm10	Left 2 kb homology arm, left junction
chrX	164200327	164200641	314	Bmx	+	5.98611	ACE2_humanization_180kbNeo	38789	38846	57	ACE2	+	Bl6_ACE2_ACE2_humanization_180kbNeo_cWZ370-BS11081A	mm10_vs_ACE2_humanization_180kbNeo	Left 2 kb homology arm, left junction
180 kb hACE2_cWZ329
#chrom_bam1	chromStart_bam1	chromEnd_bam1	Width_bam1	NearestGene_bam1	Strand_bam1	ReadsPer10M	chrom_bam2	chromStart_bam2	chromEnd_bam2	Width_bam2	NearestGene_bam2	Strand_bam2	Sample	Genomes	Note
chrX	164117653	164118191	538	Cltrn	+	36.0699	chrX	164118157	164118514	357	Cltrn	-	Bl6_ACE2_ACE2_humanization_180kbNeo_cWZ371-BS11082A	mm10_vs_mm10	Right 2 kb homology arm, right junction
chrX	164192060	164192411	351	Bmx-607bp	+	30.3315	chrX	164192378	164193024	646	Bmx-141bp	-	Bl6_ACE2_ACE2_humanization_180kbNeo_cWZ371-BS11082A	mm10_vs_mm10	Left 2 kb homology arm, right junction
chrX	164117837	164118211	374	Cltrn	+	26.2326	ACE2_humanization_180kbNeo	188292	188623	331	New_mouse_homology	+	Bl6_ACE2_ACE2_humanization_180kbNeo_cWZ371-BS11082A	mm10_vs_ACE2_humanization_180kbNeo	Right 2 kb homology arm, right junction
chrX	164193382	164193791	409	Bmx	+	22.1338	chrX	164193766	164194216	450	Bmx	-	Bl6_ACE2_ACE2_humanization_180kbNeo_cWZ371-BS11082A	mm10_vs_mm10	Left 2 kb homology arm, left junction
chrX	164193754	164194040	286	Bmx	-	19.6745	ACE2_humanization_180kbNeo	51	430	379	mAce2_L_2kb	-	Bl6_ACE2_ACE2_humanization_180kbNeo_cWZ371-BS11082A	mm10_vs_ACE2_humanization_180kbNeo	Left 2 kb homology arm, left junction
