## Supplementary material for "Mouse genomic rewriting and tailoring: synthetic *Trp53* and humanized *ACE2*": Primer sequences

### Sheet: PL assembly jxn PCR primers
	Name	Sequence	Commets
Syn_Trp53 assembly	1	gcagaggctagcagaattaccct	left linker fusion PCR forward
	2	GCTGCttcatgtgGtcggggtAGCGGCTGAAGCACTGCAacgcatctgtgcggtatttca	left linker fusion PCR internal reverse
	3	CGCTaccccgaCcacatgaaGCAGCACGACTTCTTCAAGGAAATCAGGCTAGCCTCAGCC	left linker fusion PCR internal forward
	4	GTAGTCCTGGTTGTGGGAGCC	left linker fusion PCR reverse
	5	CTCCAGCGTGGCTCTCTACTG	Synthetic Trp53 segment 1 PCR forward
	6	GAGGAGGATGCGGAGAGCCTATC	Synthetic Trp53 segment 1 PCR reverse
	7	CCGGAGTCCGCTTTCCTCTTC	Synthetic Trp53 segment 2 PCR forward
	8	GTGCAGGGTCATATGTAAGCTACAG	Synthetic Trp53 segment 2 PCR reverse
	9	GGAAGATATTTACCCTGCTCTTCCAG	Synthetic Trp53 segment 3 PCR forward
	10	ACGCCCAACAGTACACACTCATG	Synthetic Trp53 segment 3 PCR reverse
	11	CTAAGCAAGAGTTCCTTGACAGGG	Synthetic Trp53 segment 4 PCR forward
	12	CTGTGTAGTCAGAGATGGCCTCG	Synthetic Trp53 segment 4 PCR reverse
	13	GGCAGGATTGCTTAAGGCCAGC	Synthetic Trp53 segment 5 PCR forward
	14	CGGAGCAGCGCTCATGGTGGGGGCAtctTCTCACGACCTCCGTCATGTGC	Synthetic Trp53 segment 5 PCR reverse
	15	GCACATGACGGAGGTCGTGAGAagaTGCCCCCACCATGAGCGCTGCTCCG	Synthetic Trp53 segment 6 PCR forward
	16	agtcttccaGTGTGATGATGGTAAGGATAGGtcttctGTTCATGCCCCCCATGCAGGAG	Synthetic Trp53 segment 6 PCR reverse
	17	GGCATGAACagaagaCCTATCCTTACCATCATCACACTGGAAGACTCCAGGTAGGAAGGCGCGTGG	Synthetic Trp53 segment 7 PCR forward
	18	TTCTTCTTCTGTACGtctGTCTCTCCCAGGGCAGGCACAAACtctAACCTCAAAGCTGTCCCGTCCC	Synthetic Trp53 segment 7 PCR reverse
	19	GCTTTGAGGTTagaGTTTGTGCCTGCCCTGGGAGAGACagaCGTACAGAAGAAGAAAATTTCCGC	Synthetic Trp53 segment 8 PCR forward
	20	GATCAAGGCTTGGAAGGCTCTAG	Synthetic Trp53 segment 8 PCR reverse
	21	GATGGTGAAAGGGAGGATAAACTG	Synthetic Trp53 segment 9 PCR forward
	22	TCACGAGGGTGGGCCAGGGcacgggcagcTtgccgGTGGTGCAGATGAACTTCAGCAAGGCAAAGGACTCTCACTG	Synthetic Trp53 segment 9 PCR reverse
	23	TGAAGTTCATCTGCACCACcggcaAgctgcccgtgCCCTGGCCCACCCTCGTGAGGCTCCGGTGCCCGTCAGTGGG	Marker cassette 2 PCR forward
	26	GCTCCCTCCCAACTTGTATAGGACCCTCGGAAAAAACCTCCCACACCTCCCCC	Marker cassette 2 PCR reverse
	27	GGGGGAGGTGTGGGAGGTTTTTTCCGAGGGTCCTATACAAGTTGGGAGG	Synthetic Trp53 segment 10 PCR forward
	28	TAGACCAGGCAAGCGAGACTGG	Synthetic Trp53 segment 10 PCR reverse
	29	CCTTTAATCCCAGCACTCGGGAG	right linker fusion PCR forward
	30	CTGCttcatgtgGtcggggtAGCGGCTGAAGCACTGCATAGACCAGGCAAGCGAGACTGG	right linker fusion PCR internal reverse
	31	CCGCTaccccgaCcacatgaaGCAGCACGACTTCTTCAAGGCCCGGGCGCATGCGGGCCG	right linker fusion PCR internal forward
	oWZ236	ctatatgaaaagccggttccgg	right linker fusion PCR reverse
	Jxn1F	CCCCAGCACCCATGTCAGATG	Syn-Trp53 assembly junction 1 PCR forward
	Jxn1R	GGGCCTAAGGAAGCGTCTGGC	Syn-Trp53 assembly junction 1 PCR reverse
	Jxn2F	GCTACCAGCTGCCGAGGCTAG	Syn-Trp53 assembly junction 2 PCR forward
	Jxn2R	GCTCGTGTAGTTTTCGCCAAGGC	Syn-Trp53 assembly junction 2 PCR reverse
	Jxn3F	GTTAAAAGATCCCAACCCGAAGTC	Syn-Trp53 assembly junction 3 PCR forward
	Jxn3R	CTGATATTGACCTGCCTCGGCC	Syn-Trp53 assembly junction 3 PCR reverse
	Jxn4F	CAGTGTGGCTATGTCTCCAAGAC	Syn-Trp53 assembly junction 4 PCR forward
	Jxn4R	GACCCAGAGCTGCTTCAGATTC	Syn-Trp53 assembly junction 4 PCR reverse
	Jxn5F	CTGAAGCCAAGCACAGAGGCG	Syn-Trp53 assembly junction 5 PCR forward
	Jxn5R	GGCTGGCCTCGAACTCACAG	Syn-Trp53 assembly junction 5 PCR reverse
	Jxn6F	GCTATTCTGCCAGCTGGCGAAG	Syn-Trp53 assembly junction 6 PCR forward
	Jxn6R	GCCAGTCCTAACCCCACAGGC	Syn-Trp53 assembly junction 6 PCR reverse
	Jxn7F	GGCTCTGAGTATACCACCATCC	Syn-Trp53 assembly junction 7 PCR forward
	Jxn7R	CCTCTCTTTGCGCTCCCTGGG	Syn-Trp53 assembly junction 7 PCR reverse
	Jxn8F	GACCCTGTCTCATGGTGATGGT	Syn-Trp53 assembly junction 8 PCR forward
	Jxn8R	GCCCTTCTTGGTCTTCAGGTAGC	Syn-Trp53 assembly junction 8 PCR reverse
	Jxn9F	GGTACTGAGGTCCAGAGGCAC	Syn-Trp53 assembly junction 9 PCR forward
	Jxn9R	GCGGAGCCAGTACACGACATC	Syn-Trp53 assembly junction 9 PCR reverse
Syn_Trp53 downstream 40 kb, 75 kb, 115 kb payloads assembly	150kb v2_1_SF	TCTGGAGACAGCAGGGCTCA	Syn_Trp53 downstream 115 kb payload segment 1 PCR forward
	150kb v2_1_SR	GTGGGGAATGGAAGCCAAG	Syn_Trp53 downstream 115 kb payload segment 1 PCR reverse
	150kb v2_2_SF	ACTAAATCTTCAAGGAACCTGTACC	Syn_Trp53 downstream 115 kb payload segment 2 PCR forward
	150kb v2_2_SR	TTTGCTCCGCCTCCTTCAA	Syn_Trp53 downstream 115 kb payload segment 2 PCR reverse
	150kb v2_3_SF	CACTGCATCCGTTTAATGGC	Syn_Trp53 downstream 115 kb payload segment 3 PCR forward
	150kb v2_3_SR	TAGTCAGGGGCTGCTGATG	Syn_Trp53 downstream 115 kb payload segment 3 PCR reverse
	150kb v2_4_SF	GGATGCAACCTGGTAACTGC	Syn_Trp53 downstream 115 kb payload segment 4 PCR forward
	150kb v2_4_SR	AAGGTTTGCCCCTAGGTCC	Syn_Trp53 downstream 115 kb payload segment 4 PCR reverse
	150kb v2_5_SF	ATGCCCAGCTGACTCTATGC	Syn_Trp53 downstream 115 kb payload segment 5 PCR forward
	150kb v2_5_SR	AGCTCTTTTCGGATTCACTGTG	Syn_Trp53 downstream 115 kb payload segment 5 PCR reverse
	150kb v2_6_SF	GATGGGTGGGAGGCAATTC	Syn_Trp53 downstream 115 kb payload segment 6 PCR forward
	150kb v2_6_SR	ATAGTCTGAGCCACTGGGTG	Syn_Trp53 downstream 115 kb payload segment 6 PCR reverse
	150kb v2_7_SF	CAGGTTCGAAACTCAAAGGAGG	Syn_Trp53 downstream 115 kb payload segment 7 PCR forward
	150kb v2_7_SR	CCTCTCGGATTCGCGTGGAA	Syn_Trp53 downstream 115 kb payload segment 7 PCR reverse
	150kb v2_8_SF	TCGGGGATGCCCCAGTGATT	Syn_Trp53 downstream 115 kb payload segment 8 PCR forward
	150kb v2_8_SR	CTGCCCGGCTGCTTAAAT	Syn_Trp53 downstream 115 kb payload segment 8 PCR reverse
	150kb v2_9_SF	AAGGACAATGCACTGAGGGGCTA	Syn_Trp53 downstream 115 kb payload segment 9 PCR forward
	150kb v2_9_SR	GTAAAGTCATTGTTCGGTTCTTCG	Syn_Trp53 downstream 115 kb payload segment 9 PCR reverse
	150kb v2_10_SF	TAGACCAAGCTGAAACTCAGC	Syn_Trp53 downstream 115 kb payload segment 10 PCR forward
	150kb v2_10_SR	TCAAACTAAGAGTAGTTGTGGATGC	Syn_Trp53 downstream 115 kb payload segment 10 PCR reverse
	150kb v2_11_SF	ATTCTGTCACTTTCCTAACTCTTGG	Syn_Trp53 downstream 115 kb payload segment 11 PCR forward
	150kb v2_11_SR	AAACTTGCACCAAGCTATCTGC	Syn_Trp53 downstream 115 kb payload segment 11 PCR reverse
	150kb v2_12_SF	GATGTTCTAGTGCAGTCGTTCA	Syn_Trp53 downstream 115 kb payload segment 12 PCR forward
	150kb v2_12_SR	GGAAAGGCCGTTGTTATTCAG	Syn_Trp53 downstream 115 kb payload segment 12 PCR reverse
	150kb v2_13_SF	TTTTCAGGAACTGGCATTCTAATGC	Syn_Trp53 downstream 115 kb payload segment 13 PCR forward
	150kb v2_13_SR	CCAAGACACACACTGTGCC	Syn_Trp53 downstream 115 kb payload segment 13 PCR reverse
	150kb v2_14_SF	AGGTGTGGCCGCCAAATCT	Syn_Trp53 downstream 115 kb payload segment 14 PCR forward
	150kb v2_14_SR	CCCCTGAACTGTCAAATCTGG	Syn_Trp53 downstream 115 kb payload segment 14 PCR reverse
	150kb v2_15_SF	GCCTCCACGTGTGTCTGTA	Syn_Trp53 downstream 115 kb payload segment 15 PCR forward
	150kb v2_15_SR	CAGGCCAGCTTTCAGCCAT	Syn_Trp53 downstream 115 kb payload segment 15 PCR reverse
	150kb v2_16_SF	AGCAGCCACTAGCTTCCA	Syn_Trp53 downstream 115 kb payload segment 16 PCR forward
	150kb v2_16_SR	TCTCCAGCACCAGCTTCT	Syn_Trp53 downstream 115 kb payload segment 16 PCR reverse
	150kb v2_17_SF	GCCCCTATCATTTACTTCTTATCTTGG	Syn_Trp53 downstream 115 kb payload segment 17 PCR forward
	150kb v2_17_SR	GCTCCCAAGTAGAGCAAGTTT	Syn_Trp53 downstream 115 kb payload segment 17 PCR reverse
	150kb v2_18_SF	TGACAGTTGTGGGTCCGGA	Syn_Trp53 downstream 115 kb payload segment 18 PCR forward
	150kb v2_18_SR	ATCCTGCAGAGTAACTGGAACG	Syn_Trp53 downstream 115 kb payload segment 18 PCR reverse
	150kb v2_19_SF	ACCTACAACCAGATCAAGAATTAGATGTGC	Syn_Trp53 downstream 115 kb payload segment 19 PCR forward
	150kb v2_19_SR	TCTTAACCAATTGGCCATTTCTGC	Syn_Trp53 downstream 115 kb payload segment 19 PCR reverse
	150kb v2_20_SF	AATATACATCATGGACTGTGAGGC	Syn_Trp53 downstream 115 kb payload segment 20 PCR forward
	150kb v2_20_SR	AGGACTGATACCTGGGACAC	Syn_Trp53 downstream 115 kb payload segment 20 PCR reverse
	150kb v2_21_SF	TGAAGCAGAGTCTAGCAATGG	Syn_Trp53 downstream 115 kb payload segment 21 PCR forward
	150kb v2_21_SR	GTCTGTAAGGAGGGTTTTCCTG	Syn_Trp53 downstream 115 kb payload segment 21 PCR reverse
	150kb v2_22_SF	CAAGTTACTTTCCTAAGTGAGCGG	Syn_Trp53 downstream 115 kb payload segment 22 PCR forward
	150kb v2_22_SR	CAGCATGGGTAATATAGTGGACAA	Syn_Trp53 downstream 115 kb payload segment 22 PCR reverse
	150kb v2_23_SF	GGGATACATAGAGATCCCTGTCA	Syn_Trp53 downstream 115 kb payload segment 23 PCR forward
	150kb v2_23_SR	GGGAGAACTGGAGATTCTACATG	Syn_Trp53 downstream 115 kb payload segment 23 PCR reverse
	150kb v2_24_SF	TCCTGCCTGGAACTGTCTT	Syn_Trp53 downstream 115 kb payload segment 24 PCR forward
	150kb v2_24_SR	CCCAAGTGCTTTCCCACCT	Syn_Trp53 downstream 115 kb payload segment 24 PCR reverse
	150kb v2_25_SF	TGCCCCTTGTTTTAGGGGA	Syn_Trp53 downstream 115 kb payload segment 25 PCR forward
	150kb v2_25_SR	CATCTGTGGCATTTAGAAGCAC	Syn_Trp53 downstream 115 kb payload segment 25 PCR reverse
	oWZ1170	cagtactCGGTGGTGGCAAATTGTCAGCTCAAAGCccaggaggttgaagctgact	Syn_Trp53 downstream mSwAP-In PCRTag 1 introducing primer forward
	oWZ1171	ctcctggGCTTTGAGCTGACAATTTGCCACCACCGagtactggatcacaggcgtg	Syn_Trp53 downstream mSwAP-In PCRTag 1 introducing primer reverse
	oWZ1172	GGTCTATTATTGCCGTTAGTAGCCACGGCGTCAGAGACTCCAGTTCCAAGGGACC	Syn_Trp53 downstream mSwAP-In PCRTag 2 introducing primer forward
	oWZ1173	TGGAGTCTCTGACGCCGTGGCTACTAACGGCAATAATAGACCACTGTGAGCCACC	Syn_Trp53 downstream mSwAP-In PCRTag 2 introducing primer reverse
	oWZ1174	cttggctCACTTCAGGTGTCATCTGGCAGGAGAGAacacaccaggagtgggaggt	Syn_Trp53 downstream mSwAP-In PCRTag 3 introducing primer forward
	oWZ1175	ggtgtgtTCTCTCCTGCCAGATGACACCTGAAGTGagccaagaacaaccttggcc	Syn_Trp53 downstream mSwAP-In PCRTag 3 introducing primer reverse
	oWZ1176	TCTATATCGCTAGAGCTGCTTTTAAGTCAACCTTGCACAAGTTCAGGCTACCCAG	Syn_Trp53 downstream mSwAP-In PCRTag 4 introducing primer forward
	oWZ1177	ACTTGTGCAAGGTTGACTTAAAAGCAGCTCTAGCGATATAGACCAGGCTGGTCGT	Syn_Trp53 downstream mSwAP-In PCRTag 4 introducing primer reverse
	oWZ1178	AAGGGCATTTACTGCCGCTAATGATGACGCTTGGGGAGGCAGGCACATCTCTGTG	Syn_Trp53 downstream mSwAP-In PCRTag 5 introducing primer forward
	oWZ1179	CTGCCTCCCCAAGCGTCATCATTAGCGGCAGTAAATGCCCTTCTCAGTTTTGGGAC	Syn_Trp53 downstream mSwAP-In PCRTag 5 introducing primer reverse
	oWZ1180	cactggtTAGAAGTATCACCCGTAGAAGCGCTTACgcagccgacttctatgaggc	Syn_Trp53 downstream mSwAP-In PCRTag 6 introducing primer forward
	oWZ1181	cggctgcGTAAGCGCTTCTACGGGTGATACTTCTAaccagtgggctcctcagtga	Syn_Trp53 downstream mSwAP-In PCRTag 6 introducing primer reverse
	oWZ1182	CAGAGCCCGATCAAACTAGCTTATCAAGTGGCACCCAAACTCAGGAAGTCAGGCT	Syn_Trp53 downstream mSwAP-In PCRTag 7 introducing primer forward
	oWZ1183	GAGTTTGGGTGCCACTTGATAAGCTAGTTTGATCGGGCTCTGGAACCCACATCAC	Syn_Trp53 downstream mSwAP-In PCRTag 7 introducing primer reverse
	oWZ1184	GGACAGCGACGATTCTCAAGCCACTCAAGGTTTCGTGTCCTTGCCCTTGCAAGGG	Syn_Trp53 downstream mSwAP-In PCRTag 8 introducing primer forward
	oWZ1185	AAGGACACGAAACCTTGAGTGGCTTGAGAATCGTCGCTGTCCTATTCACCCCGAC	Syn_Trp53 downstream mSwAP-In PCRTag 8 introducing primer reverse
	oWZ1186	cagacacCAAGGCGACACTGTTACCAACTAAGCTAcactgtagccagtccattgg	Syn_Trp53 downstream mSwAP-In PCRTag 9 introducing primer forward
	oWZ1187	tacagtgTAGCTTAGTTGGTAACAGTGTCGCCTTGgtgtctgctgggctccggga	Syn_Trp53 downstream mSwAP-In PCRTag 9 introducing primer reverse
	oWZ1188	gactaggGTCGTTAGCACCGCTGTCAACTTCAGCAatgactgacctgcactaagcc	Syn_Trp53 downstream mSwAP-In PCRTag 10 introducing primer forward
	oWZ1189	agtcatTGCTGAAGTTGACAGCGGTGCTAACGACcctagtcactggagacacagac	Syn_Trp53 downstream mSwAP-In PCRTag 10 introducing primer reverse
	oWZ1190	caagtggCTGGTTTGACAGCAGCGAAAGACAAAGAcagctggcaactgtaactcc	Syn_Trp53 downstream mSwAP-In PCRTag 11 introducing primer forward
	oWZ1191	ccagctgTCTTTGTCTTTCGCTGCTGTCAAACCAGccacttggtgctgggaattg	Syn_Trp53 downstream mSwAP-In PCRTag 11 introducing primer reverse
	oWZ1192	CACcggcaAgctgcccgtgCCCTGGCCCACCCTCGTGATCTGGAGACAGCAGGGCTCA	Syn_Trp53 downstream mSwAP-In left ZFN4019/4020 target site introducing primer
	oWZ1193	GcacgggcagcTtgccgGTGGTGCAGATGAACTTCAGTTGAGGTTTACAGTTCTCGGGG	Syn_Trp53 downstream mSwAP-In left ZFN4019/4020 target site introducing primer
	oWZ1194	GGAGCATGACACCATACCTTGTC	Syn_Trp53 downstream mSwAP-In left linker PCR primer
	oWZ1195	tggcctggaactcagaaatccgcctTGCAGTGCTTCAGCCGCTac	Marker casste 1 PCR primer, with homology for 40 kb swap-in donor assembly
	oWZ1196	gtAGCGGCTGAAGCACTGCAaggcggatttctgagttccagg	Marker casste 1 PCR primer, with homology for 40 kb swap-in donor assembly
	oWZ1197	ttatcatgtctggctcgagggggctaggctggtgagatggct	Marker casste 1 PCR primer, with homology for 40 kb swap-in donor assembly
	oWZ1198	agccatctcaccagcctagccccctcgagccagacatgataag	Marker casste 1 PCR primer, with homology for 40 kb swap-in donor assembly
	oWZ1199	AGGGcacgggcagcTtgccgGTGGTGCAGATGAACTTCActgcccggctgcttaaatta	Syn_Trp53 downstream mSwAP-In right ZFN4019/4020 target site introducing primer, for 36k
	oWZ1200	cggcaAgctgcccgtgCCCTGGCCCACCCTCGTGATAGGGATAACAGGGTAATTTTAGGG	Syn_Trp53 downstream mSwAP-In right ZFN4019/4020 target site introducing primer, for 36k
	oWZ1201	TTTATCCCTCATTAACCCAGGAGCCTGCAGTGCTTCAGCCGCTac	Marker casste 1 PCR primer, with homology for 75 kb swap-in donor assembly
	oWZ1202	gtAGCGGCTGAAGCACTGCAGGCTCCTGGGTTAATGAGGGAT	Marker casste 1 PCR primer, with homology for 75 kb swap-in donor assembly
	oWZ1203	cttatcatgtctggctcgaggggACGTGGTAGACGGACAGAAACAAC	Marker casste 1 PCR primer, with homology for 75 kb swap-in donor assembly
	oWZ1204	TTTCTGTCCGTCTACCACGTcccctcgagccagacatgataag	Marker casste 1 PCR primer, with homology for 75 kb swap-in donor assembly
	oWZ1205	AGGGcacgggcagcTtgccgGTGGTGCAGATGAACTTCATCTCCAGCACCAGCTTCTGG	Syn_Trp53 downstream mSwAP-In right ZFN4019/4020 target site introducing primer, for 75 kb
	oWZ1206	GATTGCAGCGAGTGAGCTGAGC	Syn_Trp53 downstream mSwAP-In right ZFN4019/4020 target site introducing primer, for 75 kb
	oWZ1207	ttagataaaagccagcattcctcagTGCAGTGCTTCAGCCGCTac	Marker casste 1 PCR primer, with homology for 115 kb swap-in donor assembly
	oWZ1208	gtAGCGGCTGAAGCACTGCActgaggaatgctggcttttatctaac	Marker casste 1 PCR primer, with homology for 115 kb swap-in donor assembly
	oWZ1209	cttatcatgtctggctcgaggggttatctgtgaagcaggtgcccc	Marker casste 1 PCR primer, with homology for 115 kb swap-in donor assembly
	oWZ1210	ggggcacctgcttcacagataacccctcgagccagacatgataag	Marker casste 1 PCR primer, with homology for 115 kb swap-in donor assembly
	oWZ1211	GcacgggcagcTtgccgGTGGTGCAGATGAACTTCAcatctgtggcatttagaagcacg	Syn_Trp53 downstream mSwAP-In right ZFN4019/4020 target site introducing primer, for 115 kb
	oWZ1212	acacgtaactcccctgcaattgc	Syn_Trp53 downstream mSwAP-In right ZFN4019/4020 target site introducing primer, for 115 kb
	PCRTag-wt1F	TCAGCTTCAACCTCCTGGAGTACT	Syn_Trp53 downstream mSwAP-In PCRTag-1 WT-F
	PCRTag-wt2F	GTCCCTTGGAACTGGAGTCATAGAC	Syn_Trp53 downstream mSwAP-In PCRTag-2 WT-F
	PCRTag-wt3F	TCCCACTCCTGGTGTGTAGCCAA	Syn_Trp53 downstream mSwAP-In PCRTag-3 WT-F
	PCRTag-wt4F	CTGGGTAGCCTGAACTTGTGATATAG	Syn_Trp53 downstream mSwAP-In PCRTag-4 WT-F
	PCRTag-wt5F-2	GATGTGCCTGCCTCTGCCCTTCT	Syn_Trp53 downstream mSwAP-In PCRTag-5 WT-F
	PCRTag-wt6F	CTCATAGAAGTCGGCTGCACCAGT	Syn_Trp53 downstream mSwAP-In PCRTag-6 WT-F
	PCRTag-wt7F	CCTGACTTCCTGAGTTTGGGCTCT	Syn_Trp53 downstream mSwAP-In PCRTag-7 WT-F
	PCRTag-wt8F	CAAGGGCAAGGACAGCTGTCCTA	Syn_Trp53 downstream mSwAP-In PCRTag-8 WT-F
	PCRTag-wt1R-2	cgccctaagttcaacctctcacattc	Syn_Trp53 downstream mSwAP-In PCRTag-1 WT-R
	PCRTag-wt2R	GGTTGGTAGCTCAGTCTGTAATCCC	Syn_Trp53 downstream mSwAP-In PCRTag-2 WT-R
	PCRTag-wt3R	ggaaacaaggaaccaggggtggtg	Syn_Trp53 downstream mSwAP-In PCRTag-3 WT-R
	PCRTag-wt4R	TCTCTTCCACCATGTGGGTCTTGG	Syn_Trp53 downstream mSwAP-In PCRTag-4 WT-R
	PCRTag-wt5R-2	CATTTCGGGATACAGTCTCAGAGCC	Syn_Trp53 downstream mSwAP-In PCRTag-5 WT-R
	PCRTag-wt6R	ACCAGCCCCTCTGAGCATCTGC	Syn_Trp53 downstream mSwAP-In PCRTag-6 WT-R
	PCRTag-wt7R-2	AGGGTAAATTACAGCAGGTCCTGGAG	Syn_Trp53 downstream mSwAP-In PCRTag-7 WT-R
	PCRTag-wt8R-2	GCAGTGTGATTCCAGCACCTTGAAG	Syn_Trp53 downstream mSwAP-In PCRTag-8 WT-R
	PCRTag_syn1F	GCTTTGAGCTGACAATTTGCCACCACCG	Syn_Trp53 downstream mSwAP-In PCRTag-1 SYN-F
	PCRTag_syn2F	TCTGACGCCGTGGCTACTAACGGCAATA	Syn_Trp53 downstream mSwAP-In PCRTag-2 SYN-F
	PCRTag_syn3F	TCTCTCCTGCCAGATGACACCTGAAGTG	Syn_Trp53 downstream mSwAP-In PCRTag-3 SYN-F
	PCRTag_syn4F	CAAGGTTGACTTAAAAGCAGCTCTAGCG	Syn_Trp53 downstream mSwAP-In PCRTag-4 SYN-F
	PCRTag_syn5F	CCCAAGCGTCATCATTAGCGGCAGTAAA	Syn_Trp53 downstream mSwAP-In PCRTag-5 SYN-F
	PCRTag_syn6F	GTAAGCGCTTCTACGGGTGATACTTCTA	Syn_Trp53 downstream mSwAP-In PCRTag-6 SYN-F
	PCRTag_syn7F	GGTGCCACTTGATAAGCTAGTTTGATCG	Syn_Trp53 downstream mSwAP-In PCRTag-7 SYN-F
	PCRTag_syn8F	CGAAACCTTGAGTGGCTTGAGAATCGTC	Syn_Trp53 downstream mSwAP-In PCRTag-8 SYN-F
	150kb v2:1 - 2:R1	ACCATGCTGGCTTCCTGTAGTTTT	Syn_Trp53 downstream 115 kb payload assembly junction 1 reverse
	150kb v2:1 - 2:F1	GTGATACAATATGCACACACAAATAAAA	Syn_Trp53 downstream 115 kb payload assembly junction 1 forward
	150kb v2:2 - 3:R1	TCCAGCTCAGCTCTGAGTTT	Syn_Trp53 downstream 115 kb payload assembly junction 2 reverse
	150kb v2:2 - 3:F1	ACCCACAGAGGCACTTTATAAAC	Syn_Trp53 downstream 115 kb payload assembly junction 2 forward
	150kb v2:3 - 4:R1	CATGGGTGTGCAAGGACTTAG	Syn_Trp53 downstream 115 kb payload assembly junction 3 reverse
	150kb v2:3 - 4:F1	AGTTAGAGCCGTCTCAGAGC	Syn_Trp53 downstream 115 kb payload assembly junction 3 forward
	150kb v2:4 - 5:R1	GAGCTGTAGCCCCAGCCT	Syn_Trp53 downstream 115 kb payload assembly junction 4 reverse
	150kb v2:4 - 5:F1	TCGAACTAAGAAATCTGCCTGC	Syn_Trp53 downstream 115 kb payload assembly junction 4 forward
	150kb v2:5 - 6:R1	CAAGGCTCAGGCTCCAAC	Syn_Trp53 downstream 115 kb payload assembly junction 5 reverse
	150kb v2:5 - 6:F1	GCACTCAAGAGCTAGAGGC	Syn_Trp53 downstream 115 kb payload assembly junction 5 forward
	150kb v2:6 - 7:R1	CGCCAGGTTACCTACCCC	Syn_Trp53 downstream 115 kb payload assembly junction 6 reverse
	150kb v2:6 - 7:F1	CAGTGTTGGTGTCCCCATAAA	Syn_Trp53 downstream 115 kb payload assembly junction 6 forward
	150kb v2:7 - 8:R1	GATCATCCTCATAATGTCTCCACAATCG	Syn_Trp53 downstream 115 kb payload assembly junction 7 reverse
	150kb v2:7 - 8:F1	TACAGGAACCGGTCGGGG	Syn_Trp53 downstream 115 kb payload assembly junction 7 forward
	150kb v2:8 - 9:R1	CCCAAGCGCTGGGATTAAAG	Syn_Trp53 downstream 115 kb payload assembly junction 8 reverse
	150kb v2:8 - 9:F1	GCTCATAACCATCCCTAACGAAATCTG	Syn_Trp53 downstream 115 kb payload assembly junction 8 forward
	150kb v2:9 - 10:R1	GGTCCTCATCAGGCTGTGT	Syn_Trp53 downstream 115 kb payload assembly junction 9 reverse
	150kb v2:9 - 10:F1	ATAGTCCTGGTTGTCTTGTAACTC	Syn_Trp53 downstream 115 kb payload assembly junction 9 forward
	150kb v2:10 - 11:R1	CATGGCTCCTGAGCTTCCT	Syn_Trp53 downstream 115 kb payload assembly junction 10 reverse
	150kb v2:10 - 11:F1	CTGTGTATAGCTGAAGAAGGCTC	Syn_Trp53 downstream 115 kb payload assembly junction 10 forward
	150kb v2:11 - 12:R1	CCTTGCTACCAACTATCAAGTGAC	Syn_Trp53 downstream 115 kb payload assembly junction 11 reverse
	150kb v2:11 - 12:F1	TCTCCCTCTTGGCAGCTCTGATA	Syn_Trp53 downstream 115 kb payload assembly junction 11 forward
	150kb v2:12 - 13:R1	TGTTTCAGACACAAAAGAAAACTAGAA	Syn_Trp53 downstream 115 kb payload assembly junction 12 reverse
	150kb v2:12 - 13:F1	TCCAGGACAGCCACAGCT	Syn_Trp53 downstream 115 kb payload assembly junction 12 forward
	150kb v2:13 - 14:R1	AGATTTGGTTCCAACACTAACTGA	Syn_Trp53 downstream 115 kb payload assembly junction 13 reverse
	150kb v2:13 - 14:F1	TGTAGCCAAAAGTGACATTTAGTTTT	Syn_Trp53 downstream 115 kb payload assembly junction 13 forward
	150kb v2:14 - 15:R1	TGAGGCCCCAGAAATGGGG	Syn_Trp53 downstream 115 kb payload assembly junction 14 reverse
	150kb v2:14 - 15:F1	GGTGATTGAGCACAGGGG	Syn_Trp53 downstream 115 kb payload assembly junction 14 forward
	150kb v2:15 - 16:R1	TAACTACCGCAACGGACAC	Syn_Trp53 downstream 115 kb payload assembly junction 15 reverse
	150kb v2:15 - 16:F1	ATAGACCATCCCACCCGGG	Syn_Trp53 downstream 115 kb payload assembly junction 15 forward
	150kb v2:16 - 17:R1	TCGCCCCAAGCACTCAAC	Syn_Trp53 downstream 115 kb payload assembly junction 16 reverse
	150kb v2:16 - 17:F1	TGGGAGAGCAGTCAGTGC	Syn_Trp53 downstream 115 kb payload assembly junction 16 forward
	150kb v2:17 - 18:R1	CCCATTTCTCTGCTGCATTGTA	Syn_Trp53 downstream 115 kb payload assembly junction 17 reverse
	150kb v2:17 - 18:F1	CATGACTGGTGGTGGTGGC	Syn_Trp53 downstream 115 kb payload assembly junction 17 forward
	150kb v2:18 - 19:R1	CGTTACTCGAAGTGCCTAAGTTTT	Syn_Trp53 downstream 115 kb payload assembly junction 18 reverse
	150kb v2:18 - 19:F1	CCCAGACTGGGCTTGAGC	Syn_Trp53 downstream 115 kb payload assembly junction 18 forward
	150kb v2:19 - 20:R1	TCTCAGGAAGAACAGCCAGTG	Syn_Trp53 downstream 115 kb payload assembly junction 19 reverse
	150kb v2:19 - 20:F1	CTATTGATTGCCATGAGGATTCTAAAA	Syn_Trp53 downstream 115 kb payload assembly junction 19 forward
	150kb v2:20 - 21:R1	GGAGCTGGGGACTCTGATTTT	Syn_Trp53 downstream 115 kb payload assembly junction 20 reverse
	150kb v2:20 - 21:F1	ATACAAATGATAAGACCACAGAACACA	Syn_Trp53 downstream 115 kb payload assembly junction 20 forward
	150kb v2:21 - 22:R1	GGAGACTGGCTTGTCACTCTT	Syn_Trp53 downstream 115 kb payload assembly junction 21 reverse
	150kb v2:21 - 22:F1	AACCCAGGAGGTGAGATGTAAG	Syn_Trp53 downstream 115 kb payload assembly junction 21 forward
	150kb v2:22 - 23:R1	GGCCAGTTTCTGGGTTAGAGA	Syn_Trp53 downstream 115 kb payload assembly junction 22 reverse
	150kb v2:22 - 23:F1	TGGTCTATAGAGCAAGTTCCAGA	Syn_Trp53 downstream 115 kb payload assembly junction 22 forward
	150kb v2:23 - 24:R1	CGGACTGGGGCATTAGTAGTAGATAA	Syn_Trp53 downstream 115 kb payload assembly junction 23 reverse
	150kb v2:23 - 24:F1	TCAGCTGCCTCTGCACAG	Syn_Trp53 downstream 115 kb payload assembly junction 23 forward
	150kb v2:24 - 25:R1	CAAACTCAGAAATTCGCCTGC	Syn_Trp53 downstream 115 kb payload assembly junction 24 reverse
	150kb v2:24 - 25:F1	TCTGAGCAGGAGGCCAGA	Syn_Trp53 downstream 115 kb payload assembly junction 24 forward
ACE2 payload acceptor vector assembly primers	oWZ1419	CTTCGGGAACAAGATAAACCATGAAGAG	Mouse left homology arm PCR primer-F, for ACE2 acceptor vector assembly
	oWZ1421	TGAGTAGAGAAGACCCTGGCGCCC	Mouse left homology arm PCR primer-R, for ACE2 acceptor vector assembly
	oWZ1423	TTAAccctagaaagatagtctgcgtaaa	Markr cassette 2 PCR primer-F, for ACE2 acceptor vector assembly
	oWZ1484	CACGGATTAACCGTCCTCCTTTTAAccctagaaagataatcatattgtgacgtac	Markr cassette 2 PCR primer-R, for ACE2 acceptor vector assembly
	oWZ1479	attatctttctagggTTAAAAGGAGGACGGTTAATCCGTGGGA	Mouse right homology arm PCR primer-F, for ACE2 acceptor vector assembly
	oWZ1480	gtAGCGGCTGAAGCACTGCAAGGAACAACAAAGGACCACCTGGAG	Mouse right homology arm PCR primer-R, for ACE2 acceptor vector assembly
	oWZ1432	GTCACTTTTAAAACAGCCACCAGGAC	ACE2 acceptor vector verification junction primer 1
	oWZ1433	taaatgcacagcgacggattcgc	ACE2 acceptor vector verification junction primer 2
	oWZ1434	AGCTCACCTTGGTCACTAGCTCATT	ACE2 acceptor vector verification junction primer 3
	oWZ1435	GCTGGGAAAGGGACATTCTCCTCA	ACE2 acceptor vector verification junction primer 4
Mouse Ace2, human ACE2 diagnostic PCR primers	oWZ1562	GCCTGTACTTAGAATCTCTGGGGA	mouse Ace2 PCRTag-F1
	oWZ1563	TTCGCTGTACTGCCATGGTGGCT	mouse Ace2 PCRTag-R1
	oWZ1564	TTCTCGCATGCTTAAGCCTCAGGC	mouse Ace2 PCRTag-F2
	oWZ1565	CCTGCACATAGTGGGATGCTTTGC	mouse Ace2 PCRTag-R2
	oWZ1566	CACCCTGTTGCACACATATTGTTTAG	mouse Ace2 PCRTag-F3
	oWZ1567	AGAATGGTGTTCGGGATGCATGG	mouse Ace2 PCRTag-R3
	oWZ1568	GTTGCAAGTTGCCAGCATCTAGG	mouse Ace2 PCRTag-F4
	oWZ1569	TGGCTGTACCACTTTTTAGCTGGG	mouse Ace2 PCRTag-R4
	oWZ1570	GCACAAATAAGCTCGGATGCTGG	mouse Ace2 PCRTag-F5
	oWZ1571	TCCCAAAGATCTCGTGATTCATAGGG	mouse Ace2 PCRTag-R5
	oWZ1586	CCCTGAGGTAAGCCAATGCCTCAT	human ACE2 PCRTag-F1V2
	oWZ1587	AGTAACTGTTCAGATTGTGATCTGGAG	human ACE2 PCRTag-R1V2
	oWZ1574	GTGGAAGAGTAGACCAAAACGAAGG	human Ace2 PCRTag-F2
	oWZ1575	CCAACTGTACTCGAATCCTGCTTTCC	human Ace2 PCRTag-R2
	oWZ1576	CAGGTCAAGGCTGCAACACTGGT	human Ace2 PCRTag-F3
	oWZ1577	AAATCCCTTAGAAGACGAGGAGGG	human Ace2 PCRTag-R3
	oWZ1578	GTATGGCTTGAGAATCTCTGCAGGC	human Ace2 PCRTag-F4
	oWZ1579	CTCTGAGTTATATCTTAGCAGTGGGTT	human Ace2 PCRTag-R4
	oWZ1580	CACAAGGTTGTAGCGTGTGGCCTGA	human Ace2 PCRTag-F5
	oWZ1581	TCACGTAAGGGCTAAAGTCAGCTCG	human Ace2 PCRTag-R5
MC1 insertion junction PCR primer	oWZ685	CAAGATACAGGAACCGTCAGGGGCC	Marker cassette 1-Trp53 insertion left junction PCR primer-F
	oWZ686	GAGTTCAGCACCCGCTCCGAGAAC	Marker cassette 1-Trp53 insertion right junction PCR primer-R
	oWZ211	aacttacctccgggatggtccagac	Marker cassette 1 insertion left junction PCR primer-R
	oWZ920	CCCAACTTCTCGGGGACTGTGG	Marker cassette 1 insertion right junction PCR primer-F
	oWZ1502	GCTCAGGTAGAAATGAATATCTTCTTCC	Marker cassette 1-Ace2 insertion left junction PCR primer-F
	oWZ1503	GCAAGATTGCTGGACTTCACCTAGG	Marker cassette 1-Ace2 insertion right junction PCR primer-R
